# Protein Co-Evolution Strategies Detect Predicted Functional Interaction Between the Serotonin 5-HT_2A_ and 5-HT_2C_ Receptors

**DOI:** 10.1101/512558

**Authors:** Bernard Fongang, Kathryn A. Cunningham, Maga Rowicka, Andrzej Kudlicki

## Abstract

Serotonin is a neurotransmitter that plays a role in regulating activities such as sleep, appetite, mood and substance abuse disorders; serotonin receptors 5-HT_2A_R and 5-HT_2C_R are active within pathways associated with substance abuse. It has been suggested that 5-HT_2A_R and 5-HT_2C_R may form a dimer that affects behavioral processes. Here we study the coevolution of residues in 5-HT_2A_R and 5-HT_2C_R to identify potential interactions between residues in both proteins. Coevolution studies can detect protein interactions, and since the thus uncovered interactions are subject to evolutionary pressure, they are likely functional. We assessed the significance of the 5-HT_2A_R/5-HT_2C_R interactions using randomized phylogenetic trees and found the interaction significant (p-value = 0.01). We also discuss how co-expression of the receptors suggests the predicted interaction is functional. Finally, we analyze how several single nucleotide polymorphisms for the 5-HT_2A_R and 5-HT_2C_R genes affect their interaction. Our findings are the first to characterize the binding interface of 5-HT2AR/5-HT2CR and indicate a correlation between this interface and location of SNPs in both proteins.
