## Supplementary Data File SDF1 for "Protein Co-Evolution Strategies Detect Predicted Functional Interaction Between the Serotonin 5-HT_2A_ and 5-HT_2C_ Receptors"

### Sheet: 5-HT2AR
Homo sapiens
Pan troglodytes
Colobus angolensis palliatus
Mandrillus leucophaeus
Pongo abelii
Macaca mulatta
Cercocebus atys
Macaca fascicularis
Chlorocebus sabaeus
Saimiri boliviensis boliviensis
Rhinopithecus roxellana
Nomascus leucogenys
Cebus capucinus imitator
Callithrix jacchus
Carlito syrichta
Propithecus coquereli
Balaenoptera acutorostrata scammoni
Sus scrofa
Orcinus orca
Lipotes vexillifer
Otolemur garnettii
Tupaia chinensis
Physeter catodon
Felis catus
Camelus bactrianus
Acinonyx jubatus
Odobenus rosmarus divergens
Ursus maritimus
Pteropus alecto
Ailuropoda melanoleuca
Chinchilla lanigera
Miniopterus natalensis
Oryctolagus cuniculus
Bubalus bubalis
Equus caballus
Rousettus aegyptiacus
Mustela putorius furo
Bos mutus
Bos taurus
Pantholops hodgsonii
Ceratotherium simum simum
Orycteropus afer afer
Ovis aries
Heterocephalus glaber
Canis lupus familiaris
Fukomys damarensis
Capra hircus
Trichechus manatus latirostris
Loxodonta africana
Octodon degus
Ictidomys tridecemlineatus
Manis javanica
Ochotona princeps
Condylura cristata
Erinaceus europaeus
Cavia porcellus
Mus musculus
Chrysochloris asiatica
Dipodomys ordii
Nannospalax galili
Jaculus jaculus
Rattus norvegicus
Mesocricetus auratus
Cricetulus griseus
Marmota marmota marmota
Panthera tigris altaica
Myotis davidii
Eptesicus fuscus
Chinese hamsters
Sorex araneus
Myotis brandtii
Myotis lucifugus
Microtus ochrogaster
Elephantulus edwardii
Peromyscus maniculatus bairdii
Echinops telfairi
Neotoma lepida
Sarcophilus harrisii
Camelus ferus
Monodelphis domestica
Dasypus novemcinctus
Calidris pugnax
Struthio camelus australis
Chaetura pelagica
Ornithorhynchus anatinus
Chelonia mydas
Pelecanus crispus
Cuculus canorus
Falco peregrinus
Alligator mississippiensis
Tyto alba
Opisthocomus hoazin
Charadrius vociferus
Haliaeetus albicilla
Buceros rhinoceros silvestris
Fulmarus glacialis
Alligator sinensis
Aquila chrysaetos canadensis
Amazona aestiva
Nestor notabilis
Gavia stellata
Egretta garzetta
Tinamus guttatus
Eurypyga helias
Anser cygnoides domesticus
Caprimulgus carolinensis
Aptenodytes forsteri
Apteryx australis mantelli
Apaloderma vittatum
Calypte anna
Balearica regulorum gibbericeps
Cariama cristata
Picoides pubescens
Nipponia nippon
Melopsittacus undulatus
Pelodiscus sinensis
Columba livia
Acanthisitta chloris
Lepidothrix coronata
Manacus vitellinus
Tauraco erythrolophus
Pygoscelis adeliae
Pterocles gutturalis
Merops nubicus
Coturnix japonica
Papio anubis
Gallus gallus
Sturnus vulgaris
Taeniopygia guttata
Zonotrichia albicollis
Serinus canaria
Ficedula albicollis
Pseudopodoces humilis
Latimeria chalumnae
Corvus brachyrhynchos
Corvus cornix cornix
Geospiza fortis
Xenopus laevis
Xenopus tropicalis
Macaca nemestrina
Aotus nancymaae
Gekko japonicus
Aspidoscelis inornata
Anolis carolinensis
Lepisosteus oculatus
Python bivittatus
Protobothrops mucrosquamatus
Vicugna pacos
Thamnophis sirtalis
Nothobranchius furzeri
Stegastes partitus
Oreochromis niloticus
Leptosomus discolor
Salmo salar
Galeopterus variegatus
Maylandia zebra
Neolamprologus brichardi
Oryzias latipes
Opsanus beta
Haplochromis burtoni
Pundamilia nyererei
Xiphophorus maculatus
Poecilia latipinna
Poecilia reticulata
Poecilia formosa
Esox lucius
Fundulus heteroclitus
Cyprinodon variegatus
Pan paniscus
Pongo pygmaeus
Sinocyclocheilus grahami
Sinocyclocheilus anshuiensis
Danio rerio
Sinocyclocheilus rhinocerous
Cyprinus carpio
Astyanax mexicanus
Microcebus murinus
Callorhinchus milii
Pygocentrus nattereri
Tursiops truncatus
Leptonychotes weddellii
Ictalurus punctatus
Clupea harengus
Ophiophagus hannah
Poecilia mexicana
Parus major
Haliaeetus leucocephalus
Meleagris gallopavo
Cathartes aura
Phalacrocorax carbo
Podiceps cristatus
Anas platyrhynchos
Chrysemys picta bellii
Chlamydotis macqueenii
Larimichthys crocea
Phaethon lepturus
Colius striatus
Phoenicopterus ruber ruber
Scleropages formosus
Mesitornis unicolor
Gorilla gorilla gorilla
Mus sp.
synthetic construct
Saimiri boliviensis
Oncorhynchus mykiss
Pteropus vampyrus
Takifugu rubripes
Cynoglossus semilaevis
Austrofundulus limnaeus
Notothenia coriiceps
Equus asinus
Kryptolebias marmoratus
Camelus dromedarius
Bison bison bison
Falco cherrug
Ovis aries musimon
Equus przewalskii
Tetraodon nigroviridis
Drosophila persimilis
Lottia gigantea
Apis cerana
Polistes dominula
Dufourea novaeangliae
Polistes canadensis
Gorilla gorilla
Capitella teleta
Helobdella robusta
Vulpes vulpes
Carassius auratus
Saccoglossus kowalevskii
Megachile rotundata
Tetraodon fluviatilis
Ixodes scapularis
Cerapachys biroi
Parasteatoda tepidariorum
Apis florea
Fopius arisanus
Linepithema humile
Priapulus caudatus
Monomorium pharaonis

### Sheet: 5-HT2CR
Homo sapiens
Pan troglodytes
Gorilla gorilla gorilla
synthetic construct
Chlorocebus sabaeus
Macaca mulatta
Colobus angolensis palliatus
Cebus capucinus imitator
Nomascus leucogenys
Aotus nancymaae
Cercocebus atys
Saimiri boliviensis boliviensis
Callithrix jacchus
Saimiri boliviensis
Odobenus rosmarus divergens
Loxodonta africana
Propithecus coquereli
Otolemur garnettii
Trichechus manatus latirostris
Chrysochloris asiatica
Galeopterus variegatus
Microcebus murinus
Octodon degus
Tupaia chinensis
Vicugna pacos
Leptonychotes weddellii
Ursus maritimus
Oryctolagus cuniculus
Equus caballus
Echinops telfairi
Ceratotherium simum simum
Cavia porcellus
Elephantulus edwardii
Ochotona princeps
Ailuropoda melanoleuca
Condylura cristata
Canis lupus familiaris
Jaculus jaculus
Fukomys damarensis
Orcinus orca
Capra hircus
Pteropus alecto
Pteropus vampyrus
Sus scrofa
Chinchilla lanigera
Balaenoptera acutorostrata scammoni
Mustela putorius furo
Pantholops hodgsonii
Heterocephalus glaber
Microtus ochrogaster
Felis catus
Carlito syrichta
Dipodomys ordii
Ictidomys tridecemlineatus
Marmota marmota marmota
Nannospalax galili
Lipotes vexillifer
Panthera tigris altaica
Peromyscus maniculatus bairdii
Sorex araneus
Camelus bactrianus
Cricetulus griseus
Miniopterus natalensis
Mus musculus
Rattus norvegicus
Mus sp.
Acinonyx jubatus
Eptesicus fuscus
Myotis brandtii
Myotis lucifugus
Erinaceus europaeus
Pan paniscus
Equus przewalskii
Rousettus aegyptiacus
Bos taurus
Camelus ferus
Physeter catodon
Gorilla gorilla
Rhinopithecus roxellana
Papio anubis
Pongo pygmaeus
Alligator sinensis
Alligator mississippiensis
Corvus cornix cornix
Phalacrocorax carbo
Balearica regulorum gibbericeps
Tyto alba
Pygoscelis adeliae
Aptenodytes forsteri
Corvus brachyrhynchos
Falco peregrinus
Ficedula albicollis
Gallus gallus
Sturnus vulgaris
Meleagris gallopavo
Fulmarus glacialis
Aquila chrysaetos canadensis
Haliaeetus leucocephalus
Haliaeetus albicilla
Egretta garzetta
Pelodiscus sinensis
Gavia stellata
Nipponia nippon
Apteryx australis mantelli
Charadrius vociferus
Taeniopygia guttata
Geospiza fortis
Cathartes aura
Calidris pugnax
Cariama cristata
Pseudopodoces humilis
Parus major
Eurypyga helias
Struthio camelus australis
Acanthisitta chloris
Zonotrichia albicollis
Columba livia
Caprimulgus carolinensis
Podiceps cristatus
Coturnix japonica
Chaetura pelagica
Calypte anna
Opisthocomus hoazin
Cuculus canorus
Anas platyrhynchos
Amazona aestiva
Melopsittacus undulatus
Nestor notabilis
Anser cygnoides domesticus
Chrysemys picta bellii
Ophiophagus hannah
Gekko japonicus
Lepidothrix coronata
Manacus vitellinus
Protobothrops mucrosquamatus
Xenopus tropicalis
Chelonia mydas
Anolis carolinensis
Aspidoscelis inornata
Python bivittatus
Orycteropus afer afer
Ovis aries musimon
Tursiops truncatus
Xenopus laevis
Manis javanica
Bos mutus
Bison bison bison
Bubalus bubalis
Myotis davidii
Lepisosteus oculatus
Picoides pubescens
Mesocricetus auratus
Monodelphis domestica
Neotoma lepida
Sinocyclocheilus rhinocerous
Sinocyclocheilus grahami
Cyprinus carpio
Sinocyclocheilus anshuiensis
Xiphophorus maculatus
Esox lucius
Sarcophilus harrisii
Larimichthys crocea
Scleropages formosus
Pundamilia nyererei
Maylandia zebra
Nothobranchius furzeri
Haplochromis burtoni
Austrofundulus limnaeus
Oreochromis niloticus
Neolamprologus brichardi
Salmo salar
Cyprinodon variegatus
Ictalurus punctatus
Colius striatus
Tauraco erythrolophus
Tinamus guttatus
Merops nubicus
Mesitornis unicolor
Buceros rhinoceros silvestris
Phoenicopterus ruber ruber
Pelecanus crispus
Apaloderma vittatum
Takifugu rubripes
Callorhinchus milii
Latimeria chalumnae
Ovis aries
Macaca fascicularis
Kryptolebias marmoratus
Mandrillus leucophaeus
Serinus canaria
Clupea harengus
Ornithorhynchus anatinus
Astyanax mexicanus
Cynoglossus semilaevis
Pygocentrus nattereri
Pterocles gutturalis
Pongo abelii
Fundulus heteroclitus
Poecilia reticulata
Opsanus beta
Chinese hamsters
Danio rerio
Oryzias latipes
Poecilia formosa
Poecilia latipinna
Poecilia mexicana
Stegastes partitus
Oncorhynchus mykiss
Thamnophis sirtalis
Dasypus novemcinctus
Phaethon lepturus
Notothenia coriiceps
Leptosomus discolor
Falco cherrug
Chlamydotis macqueenii
Macaca nemestrina
Equus asinus
Camelus dromedarius
Tetraodon nigroviridis
Drosophila persimilis
Lottia gigantea
Polistes canadensis
Polistes dominula
Strongylocentrotus purpuratus
Capitella teleta
Limulus polyphemus
Apis cerana
Parasteatoda tepidariorum
Anopheles gambiae str. PEST
Dufourea novaeangliae
Carassius auratus
Tetraodon fluviatilis
Saccoglossus kowalevskii
Ixodes scapularis
Diuraphis noxia

### Sheet: 5-HT2AR and 5-HT2CR
Homo sapiens
Pan troglodytes
Colobus angolensis palliatus
Mandrillus leucophaeus
Pongo abelii
Macaca mulatta
Cercocebus atys
Macaca fascicularis
Chlorocebus sabaeus
Saimiri boliviensis boliviensis
Rhinopithecus roxellana
Nomascus leucogenys
Cebus capucinus imitator
Callithrix jacchus
Carlito syrichta
Propithecus coquereli
Balaenoptera acutorostrata scammoni
Sus scrofa
Orcinus orca
Lipotes vexillifer
Otolemur garnettii
Tupaia chinensis
Physeter catodon
Felis catus
Camelus bactrianus
Acinonyx jubatus
Odobenus rosmarus divergens
Ursus maritimus
Pteropus alecto
Ailuropoda melanoleuca
Chinchilla lanigera
Miniopterus natalensis
Oryctolagus cuniculus
Bubalus bubalis
Equus caballus
Rousettus aegyptiacus
Mustela putorius furo
Bos mutus
Bos taurus
Pantholops hodgsonii
Ceratotherium simum simum
Orycteropus afer afer
Ovis aries
Heterocephalus glaber
Canis lupus familiaris
Fukomys damarensis
Capra hircus
Trichechus manatus latirostris
Loxodonta africana
Octodon degus
Ictidomys tridecemlineatus
Manis javanica
Ochotona princeps
Condylura cristata
Erinaceus europaeus
Cavia porcellus
Mus musculus
Chrysochloris asiatica
Dipodomys ordii
Nannospalax galili
Jaculus jaculus
Rattus norvegicus
Mesocricetus auratus
Cricetulus griseus
Marmota marmota marmota
Panthera tigris altaica
Myotis davidii
Eptesicus fuscus
Chinese hamsters
Sorex araneus
Myotis brandtii
Myotis lucifugus
Microtus ochrogaster
Elephantulus edwardii
Peromyscus maniculatus bairdii
Echinops telfairi
Neotoma lepida
Sarcophilus harrisii
Camelus ferus
Monodelphis domestica
Dasypus novemcinctus
Calidris pugnax
Struthio camelus australis
Chaetura pelagica
Ornithorhynchus anatinus
Chelonia mydas
Pelecanus crispus
Cuculus canorus
Falco peregrinus
Alligator mississippiensis
Tyto alba
Opisthocomus hoazin
Charadrius vociferus
Haliaeetus albicilla
Buceros rhinoceros silvestris
Fulmarus glacialis
Alligator sinensis
Aquila chrysaetos canadensis
Amazona aestiva
Nestor notabilis
Gavia stellata
Egretta garzetta
Tinamus guttatus
Eurypyga helias
Anser cygnoides domesticus
Caprimulgus carolinensis
Aptenodytes forsteri
Apteryx australis mantelli
Apaloderma vittatum
Calypte anna
Balearica regulorum gibbericeps
Cariama cristata
Picoides pubescens
Nipponia nippon
Melopsittacus undulatus
Pelodiscus sinensis
Columba livia
Acanthisitta chloris
Lepidothrix coronata
Manacus vitellinus
Tauraco erythrolophus
Pygoscelis adeliae
Pterocles gutturalis
Merops nubicus
Coturnix japonica
Papio anubis
Gallus gallus
Sturnus vulgaris
Taeniopygia guttata
Zonotrichia albicollis
Serinus canaria
Ficedula albicollis
Pseudopodoces humilis
Latimeria chalumnae
Corvus brachyrhynchos
Corvus cornix cornix
Geospiza fortis
Xenopus laevis
Xenopus tropicalis
Macaca nemestrina
Aotus nancymaae
Gekko japonicus
Aspidoscelis inornata
Anolis carolinensis
Lepisosteus oculatus
Python bivittatus
Protobothrops mucrosquamatus
Vicugna pacos
Thamnophis sirtalis
Nothobranchius furzeri
Stegastes partitus
Oreochromis niloticus
Leptosomus discolor
Salmo salar
Galeopterus variegatus
Maylandia zebra
Neolamprologus brichardi
Oryzias latipes
Opsanus beta
Haplochromis burtoni
Pundamilia nyererei
Xiphophorus maculatus
Poecilia latipinna
Poecilia reticulata
Poecilia formosa
Esox lucius
Fundulus heteroclitus
Cyprinodon variegatus
Pan paniscus
Pongo pygmaeus
Sinocyclocheilus grahami
Sinocyclocheilus anshuiensis
Danio rerio
Sinocyclocheilus rhinocerous
Cyprinus carpio
Astyanax mexicanus
Microcebus murinus
Callorhinchus milii
Pygocentrus nattereri
Tursiops truncatus
Leptonychotes weddellii
Ictalurus punctatus
Clupea harengus
Ophiophagus hannah
Poecilia mexicana
Parus major
Haliaeetus leucocephalus
Meleagris gallopavo
Cathartes aura
Phalacrocorax carbo
Podiceps cristatus
Anas platyrhynchos
Chrysemys picta bellii
Chlamydotis macqueenii
Larimichthys crocea
Phaethon lepturus
Colius striatus
Phoenicopterus ruber ruber
Scleropages formosus
Mesitornis unicolor
Gorilla gorilla gorilla
Mus sp.
synthetic construct
Saimiri boliviensis
Oncorhynchus mykiss
Pteropus vampyrus
Takifugu rubripes
Cynoglossus semilaevis
Austrofundulus limnaeus
Notothenia coriiceps
Equus asinus
Kryptolebias marmoratus
Camelus dromedarius
Bison bison bison
Falco cherrug
Ovis aries musimon
Equus przewalskii
Tetraodon nigroviridis
Drosophila persimilis
Lottia gigantea
Apis cerana
Polistes dominula
Dufourea novaeangliae
Polistes canadensis
Gorilla gorilla
Capitella teleta
Carassius auratus
Saccoglossus kowalevskii
Tetraodon fluviatilis
Ixodes scapularis
Parasteatoda tepidariorum
